# Improvements to the ARTIC multiplex PCR method for SARS-CoV-2 genome sequencing using nanopore

**DOI:** 10.1101/2020.09.04.283077

**Authors:** John R Tyson, Phillip James, David Stoddart, Natalie Sparks, Arthur Wickenhagen, Grant Hall, Ji Hyun Choi, Hope Lapointe, Kimia Kamelian, Andrew D Smith, Natalie Prystajecky, Ian Goodfellow, Sam J Wilson, Richard Harrigan, Terrance P Snutch, Nicholas J Loman, Joshua Quick

## Abstract

Genome sequencing has been widely deployed to study the evolution of SARS-CoV-2 with more than 90,000 genome sequences uploaded to the GISAID database. We published a method for SARS-CoV-2 genome sequencing (https://www.protocols.io/view/ncov-2019-sequencing-protocol-bbmuik6w) online on January 22, 2020. This approach has rapidly become the most popular method for sequencing SARS-CoV-2 due to its simplicity and cost-effectiveness. Here we present improvements to the original protocol: i) an updated primer scheme with 22 additional primers to improve genome coverage, ii) a streamlined library preparation workflow which improves demultiplexing rate for up to 96 samples and reduces hands-on time by several hours and iii) cost savings which bring the reagent cost down to £10 per sample making it practical for individual labs to sequence thousands of SARS-CoV-2 genomes to support national and international genomic epidemiology efforts.
