## Supplementary Spreadsheet 2 for "Improvements to the ARTIC multiplex PCR method for SARS-CoV-2 genome sequencing using nanopore"

### Sheet: Reagents
Name	Manufacturer	Part no	Price (£)
QIAamp Viral RNA Mini Kit (250)	Qiagen	52906	713.6
nCoV-2019 V3 primers (500 rxn)	IDT	-	24
SuperScript IV RTase (50 rxn)	Thermo	18090050	159.03
ProtoScript II (300 rxn)	NEB	E6560L	541.63
LunaScript (200 rxn)	NEB	E3010L	343.88
Template Switching RT (100 rxn)	NEB	M0466L	283.5
dNTP mix (10 mM ea.) (5000 rxn)	Thermo	R0192	285.6
dNTP Solution Mix (10 mM ea.) (4000 rxn)	NEB	N0447L	209.1
Random Hexamers (50 µM) (200 rxn)	Thermo	N8080127	40.64
Random Primer Mix (60µM) (200 rxn)	NEB	S1330S	78.75
RNase OUT (250 rxn)	Thermo	10777019	97.87
Rnase Inhibitor, Murine (750µL)	NEB	M0314L	239.75
Q5 Hot Start HF Polymerase (500 rxn)	NEB	M0493L	319.38
NEBNext Ultra II End-prep (~384 rxn)	NEB	E7546L	644.88
NEBNext Ultra II Ligation Module (~192 rxn)	NEB	E7595L	1075.38
NEBNext Quick Ligation Module (100 rxn)	NEB	E6056L	1149.75
Blunt/TA Ligase Master Mix (125 rxn)	NEB	M0367L	336
PCR purification beads (5760 rxn)	Beckman	A63881	929
SFB expansion kit	Nanopore	EXP-SFB001	30
Auxiliary vials	Nanopore	EXP-AUX001	80
Native Barcoding Expansion Kit 1-12	Nanopore	EXP-NBD104	235
Native Barcoding Expansion Kit 13-24	Nanopore	EXP-NBD114	235
Flow Cell Priming Kit	Nanopore	EXP-FLP002	30
Flow Cell Wash Kit	Nanopore	EXP-WSH003	80
PromethION flowcell	Nanopore	FLO-PRO002	1056.25
MinION flowcell	Nanopore	FLO-MIN106	400
Flongle flowcell	Nanopore	FLO-FLG001	72.5
Qubit dsDNA HS (500)	Thermo	Q32854	203
Nuclease-free water (100mL)	NEB	B1500L	51.63

### Sheet: Baseline
	Reactions	Samples	Supplier	Part number	Cost	Required	Cost	Samples	1000
nCoV-2019 V3 primers (500 rxn)	500	500	IDT	-	24	2	48	Plexity	96
SuperScript IV RTase (100 rxn)	50	50	Thermo	18090050	159.03	20	3180.6	Washes	3
dNTP Solution Mix (10 mM ea.) (4000 rxn)	4000	4000	NEB	N0447L	209.1	0.25	52.275	Flowcell	PromethION
Random Hexamers (50 µM) (200 rxn)	200	200	Thermo	N8080127	40.64	5	203.2	Cost	19.0301
RNase OUT (250 rxn)	250	250	Thermo	10777019	97.87	4	391.48
Q5 Hot Start HF Polymerase (500 rxn)	500	500	NEB	M0493L	319.38	2	638.76
dNTP Solution Mix (10 mM ea.) (4000 rxn)	4000	4000	NEB	N0447L	209.1	0.25	52.275	PromethION	FLO-PRO002	1056.25
PCR purification beads (1200 rxn)	1200	1200	Beckman	A63881	929	0.833333	774.167	MinION	FLO-MIN106	400
Nuclease-free water (100mL)	2000	2000	NEB	B1500L	51.63	0.5	25.815	Flongle	FLO-FLG001	72.5
Qubit dsDNA HS Assay Kit (500 rxn)	500	500	Thermo	Q32854	203	2	406
NEBNext Ultra II End-prep (384 rxn)	384	384	NEB	E7546L	644.88	2.60417	1679.38
NEBNext Ultra II Ligation Module (164 rxn)	164	164	NEB	E7595L	1075.38	6.09756	6557.2
PCR purification beads (7500 rxn)	7500	7500	Beckman	A63881	929	0.133333	123.867
Nuclease-free water (100mL)	1000	96000	NEB	B1500L	51.63	0.0104167	0.537813
NEBNext Quick Ligation Module (100 rxn)	100	9600	NEB	E6056L	1149.75	0.104167	119.766
SFB expansion kit	6	576	Nanopore	EXP-SFB001	30	1.73611	52.0833
PCR purification beads (1200 rxn)	1200	115200	Beckman	A63881	929	0.00868056	8.06424
Qubit dsDNA HS Assay Kit (500 rxn)	500	48000	Thermo	Q32854	203	0.0208333	4.22917
Auxiliary vials	6	576	Nanopore	EXP-AUX001	80	1.73611	138.889
Native Barcoding Expansion Kit (any)	12	576	Nanopore	EXP-NBD196	960	1.73611	1666.67
Flow Cell Priming Kit	6	576	Nanopore	EXP-FLP002	30	1.73611	52.0833
Flow Cell Wash Kit	6	576	Nanopore	EXP-WSH003	80	1.30208	104.167
Flowcell	1	384	Nanopore	FLO-PRO002	1056.25	2.60417	2750.65

### Sheet: Baseline (single)
	Reactions	Samples	Supplier	Part number	Cost	Required	Cost	Samples	1000
nCoV-2019 V3 primers (500 rxn)	500	500	IDT	-	24	2	48	Plexity	1
SuperScript IV RTase (100 rxn)	50	50	Thermo	18090050	159.03	20	3180.6	Washes	0
dNTP Solution Mix (10 mM ea.) (4000 rxn)	4000	4000	NEB	N0447L	209.1	0.25	52.275	Flowcell	Flongle
Random Hexamers (50 µM) (200 rxn)	200	200	Thermo	N8080127	40.64	5	203.2	Cost	172.681
RNase OUT (250 rxn)	250	250	Thermo	10777019	97.87	4	391.48
Q5 Hot Start HF Polymerase (500 rxn)	500	500	NEB	M0493L	319.38	2	638.76
dNTP Solution Mix (10 mM ea.) (4000 rxn)	4000	4000	NEB	N0447L	209.1	0.25	52.275	PromethION	FLO-PRO002	1056.25
PCR purification beads (1200 rxn)	1200	1200	Beckman	A63881	929	0.833333	774.167	MinION	FLO-MIN106	400
Nuclease-free water (100mL)	2000	2000	NEB	B1500L	51.63	0.5	25.815	Flongle	FLO-FLG001	72.5
Qubit dsDNA HS Assay Kit (500 rxn)	500	500	Thermo	Q32854	203	2	406
NEBNext Ultra II End-prep (384 rxn)	384	384	NEB	E7546L	644.88	2.60417	1679.38
Nuclease-free water (100mL)	1000	1000	NEB	B1500L	51.63	1	51.63
NEBNext Quick Ligation Module (100 rxn)	100	100	NEB	E6056L	1149.75	10	11497.5
PCR purification beads (1200 rxn)	1200	1200	Beckman	A63881	929	0.833333	774.167
Qubit dsDNA HS Assay Kit (500 rxn)	500	500	Thermo	Q32854	203	2	406
Ligation sequencing kit	6	6	Nanopore	LSK109	480	166.667	80000
Flow Cell Wash Kit	6	6	Nanopore	EXP-WSH003	80	0	0
Flowcell	1	1	Nanopore	FLO-FLG001	72.5	1000	72500

### Sheet: GunIt
	Reactions	Samples	Supplier	Part number	Cost	Required	Cost	Samples	1000
nCoV-2019 V3 primers (500 rxn)	500	500	IDT	-	24	2	48	Plexity	96
SuperScript IV RTase (100 rxn)	50	50	Thermo	18090050	159.03	20	3180.6	Washes	0
dNTP Solution Mix (10 mM ea.) (4000 rxn)	4000	4000	NEB	N0447L	209.1	0.25	52.275	Flowcell	PromethION
Random Hexamers (50 µM) (200 rxn)	200	200	Thermo	N8080127	40.64	5	203.2	Cost	25.0286
RNase OUT (250 rxn)	250	250	Thermo	10777019	97.87	4	391.48
Q5 Hot Start HF Polymerase (500 rxn)	500	500	NEB	M0493L	319.38	2	638.76
dNTP Solution Mix (10 mM ea.) (4000 rxn)	4000	4000	NEB	N0447L	209.1	0.25	52.275	PromethION	FLO-PRO002	1056.25
Nuclease-free water (100mL)	4000	4000	NEB	B1500L	51.63	0.25	12.9075	MinION	FLO-MIN106	400
NEBNext Ultra II End-prep (384 rxn)	384	384	NEB	E7546L	644.88	2.60417	1679.38	Flongle	FLO-FLG001	72.5
NEBNext Ultra II Ligation Module (192 rxn)	192	192	NEB	E7595L	1075.38	5.20833	5600.94
PCR purification beads (7500 rxn)	7500	7500	Beckman	A63881	929	0.133333	123.867
Nuclease-free water (100mL)	1000	96000	NEB	B1500L	51.63	0.0104167	0.537813
NEBNext Quick Ligation Module (100 rxn)	100	9600	NEB	E6056L	1149.75	0.104167	119.766
SFB expansion kit	6	576	Nanopore	EXP-SFB001	30	1.73611	52.0833
PCR purification beads (1200 rxn)	1200	115200	Beckman	A63881	929	0.00868056	8.06424
Qubit dsDNA HS Assay Kit (500 rxn)	500	48000	Thermo	Q32854	203	0.0208333	4.22917
Auxiliary vials	6	576	Nanopore	EXP-AUX001	80	1.73611	138.889
Native Barcoding Expansion Kit (any)	12	576	Nanopore	EXP-NBD196	960	1.73611	1666.67
Flow Cell Priming Kit	6	576	Nanopore	EXP-FLP002	30	1.73611	52.0833
Flow Cell Wash Kit	6	576	Nanopore	EXP-WSH003	80	0	0
Flowcell	1	96	Nanopore	FLO-PRO002	1056.25	10.4167	11002.6

### Sheet: GunIt (single)
	Reactions	Samples	Supplier	Part number	Cost	Required	Cost	Samples	1000
nCoV-2019 V3 primers (500 rxn)	500	500	IDT	-	24	2	48	Plexity	1
SuperScript IV RTase (100 rxn)	50	50	Thermo	18090050	159.03	20	3180.6	Washes	0
dNTP Solution Mix (10 mM ea.) (4000 rxn)	4000	4000	NEB	N0447L	209.1	0.25	52.275	Flowcell	Flongle
Random Hexamers (50 µM) (200 rxn)	200	200	Thermo	N8080127	40.64	5	203.2	Cost	171.488
RNase OUT (250 rxn)	250	250	Thermo	10777019	97.87	4	391.48
Q5 Hot Start HF Polymerase (500 rxn)	500	500	NEB	M0493L	319.38	2	638.76
dNTP Solution Mix (10 mM ea.) (4000 rxn)	4000	4000	NEB	N0447L	209.1	0.25	52.275	PromethION	FLO-PRO002	1056.25
Nuclease-free water (100mL)	4000	4000	NEB	B1500L	51.63	0.25	12.9075	MinION	FLO-MIN106	400
NEBNext Ultra II End-prep (384 rxn)	384	384	NEB	E7546L	644.88	2.60417	1679.38	Flongle	FLO-FLG001	72.5
Nuclease-free water (100mL)	1000	1000	NEB	B1500L	51.63	1	51.63
NEBNext Quick Ligation Module (100 rxn)	100	100	NEB	E6056L	1149.75	10	11497.5
PCR purification beads (1200 rxn)	1200	1200	Beckman	A63881	929	0.833333	774.167
Qubit dsDNA HS Assay Kit (500 rxn)	500	500	Thermo	Q32854	203	2	406
Ligation sequencing kit	6	6	Nanopore	LSK109	480	166.667	80000
Flow Cell Wash Kit	6	6	Nanopore	EXP-WSH003	80	0	0
Flowcell	1	1	Nanopore	FLO-FLG001	72.5	1000	72500

### Sheet: LoCost
	Reactions	Samples	Supplier	Part number	Cost	Required	Cost	Samples	1000
nCoV-2019 V3 primers (500 rxn)	500	500	IDT	-	24	2	48	Plexity	96
LunaScript (200 rxn)	200	200	NEB	E3010L	343.88	5	1719.4	Washes	0
Q5 Hot Start HF Polymerase (500 rxn)	500	500	NEB	M0493L	319.38	2	638.76	Flowcell	MinION
dNTP Solution Mix (10 mM ea.) (4000 rxn)	4000	4000	NEB	N0447L	209.1	0.25	52.275	Cost	10.4855
Nuclease-free water (100mL)	4000	4000	NEB	B1500L	51.63	0.25	12.9075
NEBNext Ultra II End-prep (576 rxn)	576	576	NEB	E7546L	644.88	1.73611	1119.58
Blunt/TA Ligase Master Mix (250 rxn)	250	250	NEB	M0367L	336	4	1344	PromethION	FLO-PRO002	1056.25
PCR purification beads (7500 rxn)	7500	7500	Beckman	A63881	929	0.133333	123.867	MinION	FLO-MIN106	400
Nuclease-free water (100mL)	1000	1000	NEB	B1500L	51.63	1	51.63	Flongle	FLO-FLG001	72.5
NEBNext Quick Ligation Module (100 rxn)	100	9600	NEB	E6056L	1149.75	0.104167	119.766
SFB expansion kit	6	576	Nanopore	EXP-SFB001	30	1.73611	52.0833
PCR purification beads (1200 rxn)	1200	115200	Beckman	A63881	929	0.00868056	8.06424
Qubit dsDNA HS Assay Kit (500 rxn)	500	48000	Thermo	Q32854	203	0.0208333	4.22917
Auxiliary vials	6	576	Nanopore	EXP-AUX001	80	1.73611	138.889
Native Barcoding Expansion Kit (any)	12	1152	Nanopore	EXP-NBD196	960	0.868056	833.333
Flow Cell Priming Kit	6	576	Nanopore	EXP-FLP002	30	1.73611	52.0833
Flow Cell Wash Kit	6	576	Nanopore	EXP-WSH003	80	0	0
Flowcell	1	96	Nanopore	FLO-MIN106	400	10.4167	4166.67

### Sheet: LoCost (single)
	Reactions	Samples	Supplier	Part number	Cost	Required	Cost	Samples	1000
nCoV-2019 V3 primers (500 rxn)	500	500	IDT	-	24	2	48	Plexity	1
LunaScript (200 rxn)	200	200	NEB	E3010L	343.88	5	1719.4	Washes	0
Q5 Hot Start HF Polymerase (500 rxn)	500	500	NEB	M0493L	319.38	2	638.76	Flowcell	Flongle
dNTP Solution Mix (10 mM ea.) (4000 rxn)	4000	4000	NEB	N0447L	209.1	0.25	52.275	Cost	168.82
Nuclease-free water (100mL)	4000	4000	NEB	B1500L	51.63	0.25	12.9075
NEBNext Ultra II End-prep (576 rxn)	576	576	NEB	E7546L	644.88	1.73611	1119.58
Nuclease-free water (100mL)	1000	1000	NEB	B1500L	51.63	1	51.63	PromethION	FLO-PRO002	1056.25
NEBNext Quick Ligation Module (100 rxn)	100	100	NEB	E6056L	1149.75	10	11497.5	MinION	FLO-MIN106	400
PCR purification beads (1200 rxn)	1200	1200	Beckman	A63881	929	0.833333	774.167	Flongle	FLO-FLG001	72.5
Qubit dsDNA HS Assay Kit (500 rxn)	500	500	Thermo	Q32854	203	2	406
Ligation sequencing kit	6	6	Nanopore	LSK109	480	166.667	80000
Flow Cell Wash Kit	6	6	Nanopore	EXP-WSH003	80	0	0
Flowcell	1	1	Nanopore	FLO-FLG001	72.5	1000	72500

### Sheet: Summary
Flowcell	Plexity	Washes	Condition	Price	Group
Flongle	1	0	Baseline	172.681	1_Baseline
Flongle	12	0	Baseline	26.4438	12_Baseline
Flongle	24	0	Baseline	21.9203	24_Baseline
Flongle	1	0	GunIt	171.488	1_GunIt
Flongle	12	0	GunIt	24.2945	12_GunIt
Flongle	24	0	GunIt	19.771	24_GunIt
Flongle	1	0	LoCost	168.82	1_LoCost
Flongle	12	0	LoCost	15.785	12_LoCost
Flongle	24	0	LoCost	11.2637	24_LoCost
MinION	12	0	Baseline	53.7354	12_Baseline
MinION	12	1	Baseline	37.6243	12_Baseline
MinION	12	2	Baseline	32.254	12_Baseline
MinION	12	3	Baseline	29.5688	12_Baseline
MinION	24	0	Baseline	35.5662	24_Baseline
MinION	24	1	Baseline	27.5106	24_Baseline
MinION	24	2	Baseline	24.8254	24_Baseline
MinION	24	3	Baseline	23.4828	24_Baseline
MinION	48	0	Baseline	35.5662	48_Baseline
MinION	48	1	Baseline	27.5106	48_Baseline
MinION	48	2	Baseline	24.8254	48_Baseline
MinION	48	3	Baseline	23.4828	48_Baseline
MinION	12	0	GunIt	51.5861	12_GunIt
MinION	12	1	GunIt	35.475	12_GunIt
MinION	12	2	GunIt	30.1046	12_GunIt
MinION	12	3	GunIt	27.4195	12_GunIt
MinION	24	0	GunIt	33.4168	24_GunIt
MinION	24	1	GunIt	25.3613	24_GunIt
MinION	24	2	GunIt	22.6761	24_GunIt
MinION	24	3	GunIt	21.3335	24_GunIt
MinION	48	0	GunIt	22.735	48_GunIt
MinION	48	1	GunIt	18.7072	48_GunIt
MinION	48	2	GunIt	17.3646	48_GunIt
MinION	48	3	GunIt	16.6933	48_GunIt
MinION	96	0	GunIt	18.1927	96_GunIt
MinION	96	1	GunIt	16.1788	96_GunIt
MinION	12	0	LoCost	43.0766	12_LoCost
MinION	12	1	LoCost	26.9655	12_LoCost
MinION	12	2	LoCost	21.5951	12_LoCost
MinION	12	3	LoCost	18.91	12_LoCost
MinION	24	0	LoCost	24.9095	24_LoCost
MinION	24	1	LoCost	16.8539	24_LoCost
MinION	24	2	LoCost	14.1688	24_LoCost
MinION	24	3	LoCost	12.8262	24_LoCost
MinION	48	0	LoCost	15.0273	48_LoCost
MinION	48	1	LoCost	10.9995	48_LoCost
MinION	48	2	LoCost	9.65695	48_LoCost
MinION	48	3	LoCost	8.98565	48_LoCost
MinION	96	0	LoCost	10.4855	96_LoCost
MinION	96	1	LoCost	8.47165	96_LoCost
PromethION	12	0	Baseline	108.423	12_Baseline
PromethION	12	1	Baseline	64.9681	12_Baseline
PromethION	12	2	Baseline	50.4831	12_Baseline
PromethION	12	3	Baseline	43.2407	12_Baseline
PromethION	24	0	Baseline	62.9099	24_Baseline
PromethION	24	1	Baseline	41.1825	24_Baseline
PromethION	24	2	Baseline	33.94	24_Baseline
PromethION	24	3	Baseline	30.3188	24_Baseline
PromethION	48	0	Baseline	38.5562	48_Baseline
PromethION	48	1	Baseline	27.6925	48_Baseline
PromethION	48	2	Baseline	24.0712	48_Baseline
PromethION	48	3	Baseline	22.2606	48_Baseline
PromethION	96	0	Baseline	27.1779	96_Baseline
PromethION	96	1	Baseline	21.7461	96_Baseline
PromethION	96	2	Baseline	19.9355	96_Baseline
PromethION	96	3	Baseline	19.0301	96_Baseline
PromethION	12	0	GunIt	106.274	12_GunIt
PromethION	12	1	GunIt	62.8188	12_GunIt
PromethION	12	2	GunIt	48.3338	12_GunIt
PromethION	12	3	GunIt	41.0913	12_GunIt
PromethION	24	0	GunIt	60.7606	24_GunIt
PromethION	24	1	GunIt	39.0332	24_GunIt
PromethION	24	2	GunIt	31.7907	24_GunIt
PromethION	24	3	GunIt	28.1694	24_GunIt
PromethION	48	0	GunIt	36.4069	48_GunIt
PromethION	48	1	GunIt	25.5431	48_GunIt
PromethION	48	2	GunIt	21.9219	48_GunIt
PromethION	48	3	GunIt	20.1113	48_GunIt
PromethION	96	0	GunIt	25.0286	96_GunIt
PromethION	96	1	GunIt	19.5967	96_GunIt
PromethION	96	2	GunIt	17.7861	96_GunIt
PromethION	96	3	GunIt	16.8808	96_GunIt
PromethION	12	0	LoCost	97.7641	12_LoCost
PromethION	12	1	LoCost	54.3093	12_LoCost
PromethION	12	2	LoCost	39.8243	12_LoCost
PromethION	12	3	LoCost	32.5818	12_LoCost
PromethION	24	0	LoCost	52.2532	24_LoCost
PromethION	24	1	LoCost	30.5258	24_LoCost
PromethION	24	2	LoCost	23.2833	24_LoCost
PromethION	24	3	LoCost	19.6621	24_LoCost
PromethION	48	0	LoCost	28.6992	48_LoCost
PromethION	48	1	LoCost	17.8355	48_LoCost
PromethION	48	2	LoCost	14.2142	48_LoCost
PromethION	48	3	LoCost	12.4036	48_LoCost
PromethION	96	0	LoCost	17.3215	96_LoCost
PromethION	96	1	LoCost	11.8896	96_LoCost
PromethION	96	2	LoCost	10.079	96_LoCost
PromethION	96	3	LoCost	9.17369	96_LoCost
