## Supplementary Spreadsheet 1 for "Improvements to the ARTIC multiplex PCR method for SARS-CoV-2 genome sequencing using nanopore"

### Sheet: Sheet1
	Protocol	Demultiplexer	Mode	Reads	Demultiplexed	Assigned barcode	Unassigned	% Demultiplexed	Assigned truth	Correct	Incorrect	Unassigned	% Correct	% Incorrect	% Unassigned
	Baseline	Guppy 3.2.10	Single-end	5047290	5047290	4914507	132783	97.3692	4472226	3792611	574314	105301	84.8037	12.8418	2.35455
	Baseline	porechop	Single-end	5047290	4802371	4111251	691120	81.4546	4472226	3501802	275564	570417	78.3011	6.16167	12.7547
	Baseline	Guppy 4.0.14	Single-end	5047290	5047290	4021988	1025302	79.6861	4472226	3451019	204225	816982	77.1656	4.56652	18.2679
	GunIt	Guppy 3.2.10	Single-end	5164192	5164192	5081038	83154	98.3898	4812899	4656224	92016	64659	96.7447	1.91186	1.34345
	LoCost	Guppy 3.2.10	Single-end	5307508	5307508	5255414	52094	99.0185	5013640	4918878	53610	41152	98.1099	1.06928	0.820801
	GunIt	porechop	Single-end	5164192	5084795	4887634	197161	94.6447	4812899	4539333	34840	165767	94.316	0.723888	3.44422
	GunIt	Guppy 4.0.14	Single-end	5164192	5164192	4882696	281496	94.5491	4812899	4545082	24022	243795	94.4354	0.499117	5.06545
	LoCost	porechop	Single-end	5307508	5253197	5121579	131618	96.4969	5013640	4833735	18142	112287	96.4117	0.361853	2.23963
	LoCost	Guppy 4.0.14	Single-end	5307508	5307508	5124885	182623	96.5592	5013640	4842539	10985	160116	96.5873	0.219102	3.19361
	Baseline	Guppy 3.2.10	Double-end	5047290	5047290	2362131	2685159	46.8	4472226	2233254	6388	2232584	49.9361	0.142837	49.9211
	Baseline	Guppy 4.0.14	Double-end	5047290	5047290	1925144	3122146	38.1421	4472226	1843172	4540	2624514	41.2137	0.101515	58.6847
	Baseline	porechop	Double-end	5047290	4802371	2127301	2675070	42.1474	4472226	2400682	3115	2303986	53.6798	0.0696521	51.5177
	GunIt	Guppy 3.2.10	Double-end	5164192	5164192	3688851	1475341	71.4313	4812899	3567867	637	1244395	74.1313	0.0132353	25.8554
	GunIt	Guppy 4.0.14	Double-end	5164192	5164192	3388100	1776092	65.6076	4812899	3278994	579	1533326	68.1293	0.0120302	31.8587
	GunIt	porechop	Double-end	5164192	5084795	3464022	1620773	67.0777	4812899	3347355	488	1392097	69.5497	0.0101394	28.9243
	LoCost	Guppy 3.2.10	Double-end	5307508	5307508	4217566	1089942	79.4641	5013640	4087406	181	926053	81.5257	0.00361015	18.4707
	LoCost	Guppy 4.0.14	Double-end	5307508	5307508	3904221	1403287	73.5603	5013640	3786016	152	1227472	75.5143	0.00303173	24.4827
	LoCost	porechop	Double-end	5307508	5253197	3955652	1297545	74.5294	5013640	3831287	109	1132768	76.4173	0.00217407	22.5937
